# Elevated rates and biased spectra of mutations in anaerobically cultured lactic acid bacteria

**DOI:** 10.1101/2025.02.28.639667

**Authors:** Owen F. Hale, Michelle Yin, Megan G. Behringer

## Abstract

The rate, spectrum, and biases of mutations represent a fundamental force shaping biological evolution. Convention often attributes oxidative DNA damage as a major driver of spontaneous mutations. Yet, despite the contribution of oxygen to mutagenesis and the ecological, industrial, and biomedical importance of anaerobic organisms, relatively little is known about the mutation rates and spectra of anaerobic species. Here, we present the rates and spectra of spontaneous mutations assessed anaerobically over 1000 generations for three fermentative lactic acid bacteria species with varying levels of aerotolerance: Lactobacillus acidophilus, Lactobacillus crispatus, and Lactococcus lactis. Our findings reveal highly elevated mutation rates compared to the average rates observed in aerobically respiring bacteria with mutations strongly biased towards transitions, emphasizing the prevalence of spontaneous deamination in these anaerobic species and highlighting the inherent fragility of purines even under conditions that minimize oxidative stress. Beyond these overarching patterns, we identify several novel mutation dynamics: positional mutation bias around the origin of replication in Lb. acidophilus, a significant disparity between observed and equilibrium GC content in Lc. lactis, and repeated independent deletions of spacer sequences from within the CRISPR locus in Lb. crispatus providing mechanistic insights into the evolution of bacterial adaptive immunity. Overall, our study provides new insights into the mutational landscape of anaerobes, revealing how non-oxygenic factors shape mutation rates and influence genome evolution.
