## Supplementary material for "Elevated rates and biased spectra of mutations in anaerobically cultured lactic acid bacteria": Dataset S1

### Sheet: Lb. acidophilus
Species	MA Line	Sequence ID	Per MA Line Counts									Rates per bp per generation
			SNM	Small Insertions	Small Deletions	G:C > A:T	G:C > C:G	G:C > T:A	A:T > G:C	A:T > C:G	A:T > T:A	SNM	Small Insertions	Small Deletions	G:C > A:T	G:C > C:G	G:C > T:A	A:T > G:C	A:T > C:G	A:T > T:A
Lb. acidophilus	La_MA_1	9105-MB-01_S1_L005	27	2	5	16	0	0	11	0	0	1.1656e-08	8.63409e-10	2.15852e-09	1.98952e-08	0	0	7.27424e-09	0	0
Lb. acidophilus	La_MA_3	9105-MB-03_S1_L005	31	7	10	11	1	0	18	0	1	1.33828e-08	3.02193e-09	4.31704e-09	1.3678e-08	1.24345e-09	0	1.19033e-08	0	6.61294e-10
Lb. acidophilus	La_MA_5	9105-MB-05_S1_L005	36	4	14	23	0	0	11	0	2	1.55414e-08	1.72682e-09	6.04386e-09	2.85994e-08	0	0	7.27424e-09	0	1.32259e-09
Lb. acidophilus	La_MA_6	9105-MB-06_S1_L005	26	3	8	15	0	0	10	0	1	1.12243e-08	1.29511e-09	3.45364e-09	1.86518e-08	0	0	6.61294e-09	0	6.61294e-10
Lb. acidophilus	La_MA_9	9105-MB-09_S1_L005	33	5	7	12	0	0	21	0	0	1.42462e-08	2.15852e-09	3.02193e-09	1.49214e-08	0	0	1.38872e-08	0	0
Lb. acidophilus	La_MA_10	9105-MB-10_S1_L005	41	4	2	17	0	1	21	0	2	1.76999e-08	1.72682e-09	8.63409e-10	2.11387e-08	0	1.24345e-09	1.38872e-08	0	1.32259e-09
Lb. acidophilus	La_MA_13	9105-MB-13_S1_L005	50	8	10	27	0	0	23	0	0	2.15852e-08	3.45364e-09	4.31704e-09	3.35732e-08	0	0	1.52098e-08	0	0
Lb. acidophilus	La_MA_14	9105-MB-14_S1_L005	46	7	9	32	0	0	13	0	1	1.98584e-08	3.02193e-09	3.88534e-09	3.97904e-08	0	0	8.59683e-09	0	6.61294e-10
Lb. acidophilus	La_MA_16	9105-MB-16_S1_L005	46	12	16	26	0	1	19	0	0	1.98584e-08	5.18045e-09	6.90727e-09	3.23297e-08	0	1.24345e-09	1.25646e-08	0	0
Lb. acidophilus	La_MA_17	9105-MB-17_S1_L005	40	5	5	25	0	0	14	0	1	1.72682e-08	2.15852e-09	2.15852e-09	3.10863e-08	0	0	9.25812e-09	0	6.61294e-10
Lb. acidophilus	La_MA_18	9105-MB-18_S1_L005	38	1	9	19	0	0	17	0	2	1.64048e-08	4.31704e-10	3.88534e-09	2.36256e-08	0	0	1.1242e-08	0	1.32259e-09
Lb. acidophilus	La_MA_21	9105-MB-21_S1_L005	85	4	8	66	0	0	18	0	1	3.66949e-08	1.72682e-09	3.45364e-09	8.20678e-08	0	0	1.19033e-08	0	6.61294e-10
Lb. acidophilus	La_MA_22	9105-MB-22_S1_L005	35	3	10	21	0	0	13	0	1	1.51097e-08	1.29511e-09	4.31704e-09	2.61125e-08	0	0	8.59683e-09	0	6.61294e-10
Lb. acidophilus	La_MA_23	9105-MB-23_S1_L005	39	6	10	25	0	1	12	0	1	1.68365e-08	2.59023e-09	4.31704e-09	3.10863e-08	0	1.24345e-09	7.93553e-09	0	6.61294e-10
Lb. acidophilus	La_MA_24	9105-MB-24_S1_L005	39	3	9	30	0	0	7	1	1	1.68365e-08	1.29511e-09	3.88534e-09	3.73035e-08	0	0	4.62906e-09	6.61294e-10	6.61294e-10
Lb. acidophilus	La_MA_25	9105-MB-25_S1_L005	30	2	5	13	0	0	14	0	3	1.29511e-08	8.63409e-10	2.15852e-09	1.61649e-08	0	0	9.25812e-09	0	1.98388e-09
Lb. acidophilus	La_MA_26	9105-MB-26_S1_L005	63	10	13	27	0	0	34	0	2	2.71974e-08	4.31704e-09	5.61216e-09	3.35732e-08	0	0	2.2484e-08	0	1.32259e-09
Lb. acidophilus	La_MA_27	9105-MB-27_S1_L005	33	5	9	16	1	0	15	0	1	1.42462e-08	2.15852e-09	3.88534e-09	1.98952e-08	1.24345e-09	0	9.91941e-09	0	6.61294e-10
Lb. acidophilus	La_MA_28	9105-MB-28_S1_L005	54	5	9	29	0	0	22	0	3	2.3312e-08	2.15852e-09	3.88534e-09	3.60601e-08	0	0	1.45485e-08	0	1.98388e-09
Lb. acidophilus	La_MA_29	9105-MB-29_S1_L005	49	6	11	22	0	0	24	1	2	2.11535e-08	2.59023e-09	4.74875e-09	2.73559e-08	0	0	1.58711e-08	6.61294e-10	1.32259e-09
Lb. acidophilus	La_MA_30	9105-MB-30_S1_L005	42	6	10	27	0	0	12	0	3	1.81316e-08	2.59023e-09	4.31704e-09	3.35732e-08	0	0	7.93553e-09	0	1.98388e-09
Lb. acidophilus	La_MA_33	9105-MB-33_S1_L005	45	4	8	27	0	0	16	0	2	1.94267e-08	1.72682e-09	3.45364e-09	3.35732e-08	0	0	1.05807e-08	0	1.32259e-09
Lb. acidophilus	La_MA_34	9105-MB-34_S1_L005	81	6	14	54	0	0	26	0	1	3.49681e-08	2.59023e-09	6.04386e-09	6.71464e-08	0	0	1.71937e-08	0	6.61294e-10
Lb. acidophilus	La_MA_35	9105-MB-35_S1_L005	58	11	6	38	0	0	17	0	3	2.50389e-08	4.74875e-09	2.59023e-09	4.72511e-08	0	0	1.1242e-08	0	1.98388e-09
Lb. acidophilus	La_MA_37	9105-MB-37_S1_L005	49	3	9	29	0	0	19	0	1	2.11535e-08	1.29511e-09	3.88534e-09	3.60601e-08	0	0	1.25646e-08	0	6.61294e-10
Lb. acidophilus	La_MA_38	9105-MB-38_S1_L005	19	2	10	10	0	0	8	0	1	8.20238e-09	8.63409e-10	4.31704e-09	1.24345e-08	0	0	5.29035e-09	0	6.61294e-10
Lb. acidophilus	La_MA_39	9105-MB-39_S1_L005	50	4	7	37	0	0	10	0	3	2.15852e-08	1.72682e-09	3.02193e-09	4.60077e-08	0	0	6.61294e-09	0	1.98388e-09
Lb. acidophilus	La_MA_40	9105-MB-40_S1_L005	50	3	9	35	0	0	14	0	1	2.15852e-08	1.29511e-09	3.88534e-09	4.35208e-08	0	0	9.25812e-09	0	6.61294e-10
Lb. acidophilus	La_MA_41	9105-MB-41_S1_L005	64	6	12	50	0	0	13	0	1	2.76291e-08	2.59023e-09	5.18045e-09	6.21726e-08	0	0	8.59683e-09	0	6.61294e-10
Lb. acidophilus	La_MA_96	9105-MB-44_S1_L005	26	2	10	17	0	0	9	0	0	1.12243e-08	8.63409e-10	4.31704e-09	2.11387e-08	0	0	5.95165e-09	0	0
Lb. acidophilus	La_MA_47	9105-MB-47_S1_L005	24	2	11	14	0	1	8	0	1	1.03609e-08	8.63409e-10	4.74875e-09	1.74083e-08	0	1.24345e-09	5.29035e-09	0	6.61294e-10
Lb. acidophilus	La_MA_48	9105-MB-48_S1_L005	34	6	12	13	0	3	16	1	1	1.4678e-08	2.59023e-09	5.18045e-09	1.61649e-08	0	3.73035e-09	1.05807e-08	6.61294e-10	6.61294e-10
Lb. acidophilus	La_MA_49	9105-MB-49_S1_L005	44	3	13	32	0	0	12	0	0	1.8995e-08	1.29511e-09	5.61216e-09	3.97904e-08	0	0	7.93553e-09	0	0
Lb. acidophilus	La_MA_51	9105-MB-51_S1_L005	35	6	18	22	0	0	12	0	1	1.51097e-08	2.59023e-09	7.77068e-09	2.73559e-08	0	0	7.93553e-09	0	6.61294e-10
Lb. acidophilus	La_MA_52	9105-MB-52_S1_L005	34	11	11	24	0	0	9	0	1	1.4678e-08	4.74875e-09	4.74875e-09	2.98428e-08	0	0	5.95165e-09	0	6.61294e-10
Lb. acidophilus	La_MA_54	9105-MB-54_S1_L005	38	6	6	23	0	0	14	0	1	1.64048e-08	2.59023e-09	2.59023e-09	2.85994e-08	0	0	9.25812e-09	0	6.61294e-10
Lb. acidophilus	La_MA_55	9105-MB-55_S1_L005	70	7	16	34	0	1	35	0	0	3.02193e-08	3.02193e-09	6.90727e-09	4.22773e-08	0	1.24345e-09	2.31453e-08	0	0
Lb. acidophilus	La_MA_56	9105-MB-56_S1_L005	44	8	7	26	0	0	15	0	3	1.8995e-08	3.45364e-09	3.02193e-09	3.23297e-08	0	0	9.91941e-09	0	1.98388e-09
Lb. acidophilus	La_MA_57	9105-MB-57_S1_L005	48	2	13	28	0	0	19	0	1	2.07218e-08	8.63409e-10	5.61216e-09	3.48166e-08	0	0	1.25646e-08	0	6.61294e-10
Lb. acidophilus	La_MA_58	9105-MB-58_S1_L005	47	3	11	35	0	0	12	0	0	2.02901e-08	1.29511e-09	4.74875e-09	4.35208e-08	0	0	7.93553e-09	0	0
Lb. acidophilus	La_MA_59	9105-MB-59_S1_L005	42	7	10	28	1	0	12	0	1	1.81316e-08	3.02193e-09	4.31704e-09	3.48166e-08	1.24345e-09	0	7.93553e-09	0	6.61294e-10
Lb. acidophilus	La_MA_60	9105-MB-60_S1_L005	36	3	8	26	0	0	10	0	0	1.55414e-08	1.29511e-09	3.45364e-09	3.23297e-08	0	0	6.61294e-09	0	0
Lb. acidophilus	La_MA_61	9105-MB-61_S1_L005	47	3	11	25	0	0	18	0	4	2.02901e-08	1.29511e-09	4.74875e-09	3.10863e-08	0	0	1.19033e-08	0	2.64518e-09
Lb. acidophilus	La_MA_63	9105-MB-63_S1_L005	41	6	10	19	0	0	22	0	0	1.76999e-08	2.59023e-09	4.31704e-09	2.36256e-08	0	0	1.45485e-08	0	0
Lb. acidophilus	La_MA_66	9105-MB-66_S1_L005	24	6	14	15	0	1	8	0	0	1.03609e-08	2.59023e-09	6.04386e-09	1.86518e-08	0	1.24345e-09	5.29035e-09	0	0
Lb. acidophilus	La_MA_67	9105-MB-67_S1_L005	55	3	4	38	2	0	13	0	2	2.37437e-08	1.29511e-09	1.72682e-09	4.72511e-08	2.4869e-09	0	8.59683e-09	0	1.32259e-09
Lb. acidophilus	La_MA_69	9105-MB-69_S1_L005	59	9	14	23	0	0	35	0	1	2.54706e-08	3.88534e-09	6.04386e-09	2.85994e-08	0	0	2.31453e-08	0	6.61294e-10
Lb. acidophilus	La_MA_73	9105-MB-73_S1_L005	53	6	9	29	0	0	23	0	1	2.28803e-08	2.59023e-09	3.88534e-09	3.60601e-08	0	0	1.52098e-08	0	6.61294e-10
Lb. acidophilus	La_MA_76	9105-MB-76_S1_L005	33	6	8	16	0	0	17	0	0	1.42462e-08	2.59023e-09	3.45364e-09	1.98952e-08	0	0	1.1242e-08	0	0
Lb. acidophilus	La_MA_77	9105-MB-77_S1_L005	60	5	18	38	0	0	18	0	4	2.59023e-08	2.15852e-09	7.77068e-09	4.72511e-08	0	0	1.19033e-08	0	2.64518e-09
Lb. acidophilus	La_MA_78	9105-MB-78_S1_L005	70	6	12	30	0	0	39	0	1	3.02193e-08	2.59023e-09	5.18045e-09	3.73035e-08	0	0	2.57905e-08	0	6.61294e-10
Lb. acidophilus	La_MA_79	9105-MB-79_S1_L005	66	4	16	48	0	0	17	1	0	2.84925e-08	1.72682e-09	6.90727e-09	5.96857e-08	0	0	1.1242e-08	6.61294e-10	0
Lb. acidophilus	La_MA_80	9105-MB-80_S1_L005	56	6	11	32	0	0	24	0	0	2.41754e-08	2.59023e-09	4.74875e-09	3.97904e-08	0	0	1.58711e-08	0	0
Lb. acidophilus	La_MA_81	9105-MB-81_S1_L005	55	3	12	34	0	0	19	1	1	2.37437e-08	1.29511e-09	5.18045e-09	4.22773e-08	0	0	1.25646e-08	6.61294e-10	6.61294e-10
Lb. acidophilus	La_MA_82	9105-MB-82_S1_L005	48	4	12	28	0	0	19	0	1	2.07218e-08	1.72682e-09	5.18045e-09	3.48166e-08	0	0	1.25646e-08	0	6.61294e-10
Lb. acidophilus	La_MA_83	9105-MB-83_S1_L005	54	4	10	38	0	0	16	0	0	2.3312e-08	1.72682e-09	4.31704e-09	4.72511e-08	0	0	1.05807e-08	0	0
Lb. acidophilus	La_MA_85	9105-MB-85_S1_L005	26	3	13	17	0	0	9	0	0	1.12243e-08	1.29511e-09	5.61216e-09	2.11387e-08	0	0	5.95165e-09	0	0
Lb. acidophilus	La_MA_86	9105-MB-86_S1_L005	30	5	9	13	0	0	17	0	0	1.29511e-08	2.15852e-09	3.88534e-09	1.61649e-08	0	0	1.1242e-08	0	0
Lb. acidophilus	La_MA_87	9105-MB-87_S1_L005	44	6	9	21	0	0	23	0	0	1.8995e-08	2.59023e-09	3.88534e-09	2.61125e-08	0	0	1.52098e-08	0	0
Lb. acidophilus	La_MA_88	9105-MB-88_S1_L005	87	10	5	69	0	0	17	1	0	3.75583e-08	4.31704e-09	2.15852e-09	8.57981e-08	0	0	1.1242e-08	6.61294e-10	0
Lb. acidophilus	La_MA_89	9105-MB-89_S1_L005	73	15	16	43	0	0	28	1	1	3.15144e-08	6.47557e-09	6.90727e-09	5.34684e-08	0	0	1.85162e-08	6.61294e-10	6.61294e-10
Lb. acidophilus	La_MA_90	9105-MB-90_S1_L005	31	10	11	15	0	0	14	0	2	1.33828e-08	4.31704e-09	4.74875e-09	1.86518e-08	0	0	9.25812e-09	0	1.32259e-09
Lb. acidophilus	La_MA_91	9105-MB-91_S1_L005	35	9	14	14	0	0	20	0	1	1.51097e-08	3.88534e-09	6.04386e-09	1.74083e-08	0	0	1.32259e-08	0	6.61294e-10
Lb. acidophilus	La_MA_92	9105-MB-92_S1_L005	33	4	11	19	0	0	11	1	2	1.42462e-08	1.72682e-09	4.74875e-09	2.36256e-08	0	0	7.27424e-09	6.61294e-10	1.32259e-09
Lb. acidophilus	La_MA_93	9105-MB-93_S1_L005	54	6	9	30	0	0	22	0	2	2.3312e-08	2.59023e-09	3.88534e-09	3.73035e-08	0	0	1.45485e-08	0	1.32259e-09
Lb. acidophilus	La_MA_94	9105-MB-94_S1_L005	54	7	15	28	0	0	25	0	1	2.3312e-08	3.02193e-09	6.47557e-09	3.48166e-08	0	0	1.65324e-08	0	6.61294e-10

### Sheet: Lb.crispatus
Species	MA Line	Sequence ID	Per MA Line Counts									Rates per bp per generation
			SNM	Small Insertions	Small Deletions	G:C > A:T	G:C > C:G	G:C > T:A	A:T > G:C	A:T > C:G	A:T > T:A	SNM	Small Insertions	Small Deletions	G:C > A:T	G:C > C:G	G:C > T:A	A:T > G:C	A:T > C:G	A:T > T:A
Lb. crispatus	Lc_MA_3	8855-MB-003_S1_L005	0	0	0	0	0	0	0	0	0	0	0	0	0	0	0	0	0	0
Lb. crispatus	Lc_MA_7	8855-MB-007_S1_L005	1	0	1	0	0	0	0	1	0	4.121e-10	0	4.121e-10	0	0	0	0	6.54143e-10	0
Lb. crispatus	Lc_MA_8	8855-MB-008_S1_L005	4	0	0	2	0	1	0	0	1	1.6484e-09	0	0	2.22748e-09	0	1.11374e-09	0	0	6.54143e-10
Lb. crispatus	Lc_MA_12	8855-MB-012_S1_L005	2	1	0	1	0	1	0	0	0	8.242e-10	4.121e-10	0	1.11374e-09	0	1.11374e-09	0	0	0
Lb. crispatus	Lc_MA_13	8855-MB-013_S1_L005	4	0	0	1	1	0	0	2	0	1.6484e-09	0	0	1.11374e-09	1.11374e-09	0	0	1.30829e-09	0
Lb. crispatus	Lc_MA_14	8855-MB-014_S1_L005	2	0	2	2	0	0	0	0	0	8.242e-10	0	8.242e-10	2.22748e-09	0	0	0	0	0
Lb. crispatus	Lc_MA_15	8855-MB-015_S1_L005	5	0	1	3	0	1	1	0	0	2.0605e-09	0	4.121e-10	3.34121e-09	0	1.11374e-09	6.54143e-10	0	0
Lb. crispatus	Lc_MA_18	8855-MB-018_S1_L005	1	1	2	0	0	0	1	0	0	4.121e-10	4.121e-10	8.242e-10	0	0	0	6.54143e-10	0	0
Lb. crispatus	Lc_MA_19	8855-MB-019_S1_L005	3	0	0	2	0	1	0	0	0	1.2363e-09	0	0	2.22748e-09	0	1.11374e-09	0	0	0
Lb. crispatus	Lc_MA_21	8855-MB-021_S1_L005	8	0	0	2	2	2	1	0	1	3.2968e-09	0	0	2.22748e-09	2.22748e-09	2.22748e-09	6.54143e-10	0	6.54143e-10
Lb. crispatus	Lc_MA_29	8855-MB-029_S1_L005	7	0	0	2	0	1	1	3	0	2.8847e-09	0	0	2.22748e-09	0	1.11374e-09	6.54143e-10	1.96243e-09	0
Lb. crispatus	Lc_MA_30	8855-MB-030_S1_L005	3	1	0	2	0	0	1	0	0	1.2363e-09	4.121e-10	0	2.22748e-09	0	0	6.54143e-10	0	0
Lb. crispatus	Lc_MA_32	8855-MB-032_S1_L005	0	1	3	0	0	0	0	0	0	0	4.121e-10	1.2363e-09	0	0	0	0	0	0
Lb. crispatus	Lc_MA_34	8855-MB-034_S1_L005	3	1	1	0	3	0	0	0	0	1.2363e-09	4.121e-10	4.121e-10	0	3.34121e-09	0	0	0	0
Lb. crispatus	Lc_MA_36	8855-MB-036_S1_L005	3	0	2	2	0	0	1	0	0	1.2363e-09	0	8.242e-10	2.22748e-09	0	0	6.54143e-10	0	0
Lb. crispatus	Lc_MA_38	8855-MB-038_S1_L005	2	1	0	2	0	0	0	0	0	8.242e-10	4.121e-10	0	2.22748e-09	0	0	0	0	0
Lb. crispatus	Lc_MA_42	8855-MB-042_S1_L005	4	0	1	1	0	0	2	1	0	1.6484e-09	0	4.121e-10	1.11374e-09	0	0	1.30829e-09	6.54143e-10	0
Lb. crispatus	Lc_MA_43	8855-MB-043_S1_L005	1	1	0	0	0	0	1	0	0	4.121e-10	4.121e-10	0	0	0	0	6.54143e-10	0	0
Lb. crispatus	Lc_MA_45	8855-MB-045_S1_L005	3	0	0	3	0	0	0	0	0	1.2363e-09	0	0	3.34121e-09	0	0	0	0	0
Lb. crispatus	Lc_MA_47	8855-MB-047_S1_L005	2	0	2	1	1	0	0	0	0	8.242e-10	0	8.242e-10	1.11374e-09	1.11374e-09	0	0	0	0
Lb. crispatus	Lc_MA_49	8855-MB-049_S1_L005	2	1	1	1	0	0	1	0	0	8.242e-10	4.121e-10	4.121e-10	1.11374e-09	0	0	6.54143e-10	0	0
Lb. crispatus	Lc_MA_51	8855-MB-051_S1_L005	0	0	2	0	0	0	0	0	0	0	0	8.242e-10	0	0	0	0	0	0
Lb. crispatus	Lc_MA_52	8855-MB-052_S1_L005	2	0	0	0	1	1	0	0	0	8.242e-10	0	0	0	1.11374e-09	1.11374e-09	0	0	0
Lb. crispatus	Lc_MA_54	8855-MB-054_S1_L005	2	0	1	0	1	1	0	0	0	8.242e-10	0	4.121e-10	0	1.11374e-09	1.11374e-09	0	0	0
Lb. crispatus	Lc_MA_55	8855-MB-055_S1_L005	3	0	2	2	0	0	1	0	0	1.2363e-09	0	8.242e-10	2.22748e-09	0	0	6.54143e-10	0	0
Lb. crispatus	Lc_MA_56	8855-MB-056_S1_L005	4	0	1	2	0	0	0	2	0	1.6484e-09	0	4.121e-10	2.22748e-09	0	0	0	1.30829e-09	0
Lb. crispatus	Lc_MA_58	8855-MB-058_S1_L005	1	0	1	0	0	0	1	0	0	4.121e-10	0	4.121e-10	0	0	0	6.54143e-10	0	0
Lb. crispatus	Lc_MA_59	8855-MB-059_S1_L005	0	0	0	0	0	0	0	0	0	0	0	0	0	0	0	0	0	0
Lb. crispatus	Lc_MA_61	8855-MB-061_S1_L005	5	0	2	3	0	0	1	1	0	2.0605e-09	0	8.242e-10	3.34121e-09	0	0	6.54143e-10	6.54143e-10	0
Lb. crispatus	Lc_MA_62	8855-MB-062_S1_L005	6	0	1	2	0	1	1	0	2	2.4726e-09	0	4.121e-10	2.22748e-09	0	1.11374e-09	6.54143e-10	0	1.30829e-09
Lb. crispatus	Lc_MA_65	8855-MB-065_S1_L005	1	0	2	0	0	0	1	0	0	4.121e-10	0	8.242e-10	0	0	0	6.54143e-10	0	0
Lb. crispatus	Lc_MA_66	8855-MB-066_S1_L005	3	1	0	2	1	0	0	0	0	1.2363e-09	4.121e-10	0	2.22748e-09	1.11374e-09	0	0	0	0
Lb. crispatus	Lc_MA_68	8855-MB-068_S1_L005	3	0	0	3	0	0	0	0	0	1.2363e-09	0	0	3.34121e-09	0	0	0	0	0
Lb. crispatus	Lc_MA_71	8855-MB-071_S1_L005	2	1	2	1	1	0	0	0	0	8.242e-10	4.121e-10	8.242e-10	1.11374e-09	1.11374e-09	0	0	0	0
Lb. crispatus	Lc_MA_73	8855-MB-073_S1_L005	0	0	0	0	0	0	0	0	0	0	0	0	0	0	0	0	0	0
Lb. crispatus	Lc_MA_80	8855-MB-080_S1_L005	0	0	0	0	0	0	0	0	0	0	0	0	0	0	0	0	0	0
Lb. crispatus	Lc_MA_81	8855-MB-081_S1_L005	3	0	3	1	1	0	0	1	0	1.2363e-09	0	1.2363e-09	1.11374e-09	1.11374e-09	0	0	6.54143e-10	0
Lb. crispatus	Lc_MA_83	8855-MB-083_S1_L005	1	0	0	0	0	0	1	0	0	4.121e-10	0	0	0	0	0	6.54143e-10	0	0
Lb. crispatus	Lc_MA_87	8855-MB-087_S1_L005	1	0	0	1	0	0	0	0	0	4.121e-10	0	0	1.11374e-09	0	0	0	0	0
Lb. crispatus	Lc_MA_89	8855-MB-089_S1_L005	0	0	1	0	0	0	0	0	0	0	0	4.121e-10	0	0	0	0	0	0
Lb. crispatus	Lc_MA_90	8855-MB-090_S1_L005	2	0	2	2	0	0	0	0	0	8.242e-10	0	8.242e-10	2.22748e-09	0	0	0	0	0
Lb. crispatus	Lc_MA_91	8855-MB-091_S1_L005	1	0	2	0	0	0	0	0	1	4.121e-10	0	8.242e-10	0	0	0	0	0	6.54143e-10
Lb. crispatus	Lc_MA_5	8855-MB-097_S1_L005	2	0	0	1	1	0	0	0	0	8.242e-10	0	0	1.11374e-09	1.11374e-09	0	0	0	0
Lb. crispatus	Lc_MA_9	8855-MB-098_S1_L005	1	1	0	0	0	0	0	0	1	4.121e-10	4.121e-10	0	0	0	0	0	0	6.54143e-10
Lb. crispatus	Lc_MA_11	8855-MB-099_S1_L005	2	0	1	0	0	0	0	0	2	8.242e-10	0	4.121e-10	0	0	0	0	0	1.30829e-09
Lb. crispatus	Lc_MA_16	8855-MB-100_S1_L005	2	0	0	1	0	1	0	0	0	8.242e-10	0	0	1.11374e-09	0	1.11374e-09	0	0	0
Lb. crispatus	Lc_MA_25	8855-MB-103_S1_L005	2	1	0	1	0	1	0	0	0	8.242e-10	4.121e-10	0	1.11374e-09	0	1.11374e-09	0	0	0
Lb. crispatus	Lc_MA_27	8855-MB-105_S1_L005	2	1	0	2	0	0	0	0	0	8.242e-10	4.121e-10	0	2.22748e-09	0	0	0	0	0
Lb. crispatus	Lc_MA_33	8855-MB-106_S1_L005	3	0	0	3	0	0	0	0	0	1.2363e-09	0	0	3.34121e-09	0	0	0	0	0
Lb. crispatus	Lc_MA_35	8855-MB-107_S1_L005	2	0	0	2	0	0	0	0	0	8.242e-10	0	0	2.22748e-09	0	0	0	0	0
Lb. crispatus	Lc_MA_39	8855-MB-109_S1_L005	0	1	1	0	0	0	0	0	0	0	4.121e-10	4.121e-10	0	0	0	0	0	0
Lb. crispatus	Lc_MA_46	8855-MB-111_S1_L005	0	1	0	0	0	0	0	0	0	0	4.121e-10	0	0	0	0	0	0	0
Lb. crispatus	Lc_MA_77	8855-MB-115_S1_L005	1	0	1	1	0	0	0	0	0	4.121e-10	0	4.121e-10	1.11374e-09	0	0	0	0	0
Lb. crispatus	Lc_MA_72	8855-MB-123_S1_L005	1	2	1	0	1	0	0	0	0	4.121e-10	8.242e-10	4.121e-10	0	1.11374e-09	0	0	0	0
Lb. crispatus	Lc_MA_86	8855-MB-125_S1_L005	1	0	2	1	0	0	0	0	0	4.121e-10	0	8.242e-10	1.11374e-09	0	0	0	0	0
Lb. crispatus	Lc_MA_57	8855-MB-129_S1_L005	1	0	1	0	0	1	0	0	0	4.121e-10	0	4.121e-10	0	0	1.11374e-09	0	0	0
Lb. crispatus	Lc_MA_31	8855-MB-132_S1_L005	2	0	0	0	0	0	2	0	0	8.242e-10	0	0	0	0	0	1.30829e-09	0	0
Lb. crispatus	Lc_MA_24	8855-MB-137_S1_L005	2	0	3	0	0	0	1	1	0	8.242e-10	0	1.2363e-09	0	0	0	6.54143e-10	6.54143e-10	0
Lb. crispatus	Lc_MA_17	8855-MB-138_S1_L005	4	0	2	3	0	0	0	0	1	1.6484e-09	0	8.242e-10	3.34121e-09	0	0	0	0	6.54143e-10
Lb. crispatus	Lc_MA_10	8855-MB-139_S1_L005	1	0	0	0	0	1	0	0	0	4.121e-10	0	0	0	0	1.11374e-09	0	0	0
Lb. crispatus	Lc_MA_6	8855-MB-140_S1_L005	3	1	0	0	1	0	0	2	0	1.2363e-09	4.121e-10	0	0	1.11374e-09	0	0	1.30829e-09	0
Lb. crispatus	Lc_MA_4	8855-MB-141_S1_L005	4	0	2	2	0	1	0	1	0	1.6484e-09	0	8.242e-10	2.22748e-09	0	1.11374e-09	0	6.54143e-10	0
Lb. crispatus	Lc_MA_2	8855-MB-142_S1_L005	0	0	0	0	0	0	0	0	0	0	0	0	0	0	0	0	0	0
Lb. crispatus	Lc_MA_1	8855-MB-143_S1_L005	4	0	1	2	0	1	0	0	1	1.6484e-09	0	4.121e-10	2.22748e-09	0	1.11374e-09	0	0	6.54143e-10

### Sheet: Lc. lactis
Species	MA Line	Sequence ID	Per MA Line Counts									Rates per bp per generation
			SNM	Small Insertions	Small Deletions	G:C > A:T	G:C > C:G	G:C > T:A	A:T > G:C	A:T > C:G	A:T > T:A	SNM	Small Insertions	Small Deletions	G:C > A:T	G:C > C:G	G:C > T:A	A:T > G:C	A:T > C:G	A:T > T:A
Lc. lactis	Ll_MA_1	9106-MB-0001_S1_L005	1	0	3	1	0	0	0	0	0	3.90584e-10	0	1.17175e-09	1.10835e-09	0	0	0	0	0
Lc. lactis	Ll_MA_2	9106-MB-0002_S1_L005	3	0	0	2	0	1	0	0	0	1.17175e-09	0	0	2.2167e-09	0	1.10835e-09	0	0	0
Lc. lactis	Ll_MA_3	9106-MB-0003_S1_L005	1	1	0	1	0	0	0	0	0	3.90584e-10	3.90584e-10	0	1.10835e-09	0	0	0	0	0
Lc. lactis	Ll_MA_4	9106-MB-0004_S1_L005	3	0	0	2	0	1	0	0	0	1.17175e-09	0	0	2.2167e-09	0	1.10835e-09	0	0	0
Lc. lactis	Ll_MA_5	9106-MB-0005_S1_L005	0	0	0	0	0	0	0	0	0	0	0	0	0	0	0	0	0	0
Lc. lactis	Ll_MA_6	9106-MB-0006_S1_L005	4	0	0	3	0	1	0	0	0	1.56233e-09	0	0	3.32505e-09	0	1.10835e-09	0	0	0
Lc. lactis	Ll_MA_7	9106-MB-0007_S1_L005	1	0	0	0	0	1	0	0	0	3.90584e-10	0	0	0	0	1.10835e-09	0	0	0
Lc. lactis	Ll_MA_8	9106-MB-0008_S1_L005	3	0	1	1	2	0	0	0	0	1.17175e-09	0	3.90584e-10	1.10835e-09	2.2167e-09	0	0	0	0
Lc. lactis	Ll_MA_9	9106-MB-0009_S1_L005	4	0	1	2	0	2	0	0	0	1.56233e-09	0	3.90584e-10	2.2167e-09	0	2.2167e-09	0	0	0
Lc. lactis	Ll_MA_11	9106-MB-0011_S1_L005	4	1	0	3	0	1	0	0	0	1.56233e-09	3.90584e-10	0	3.32505e-09	0	1.10835e-09	0	0	0
Lc. lactis	Ll_MA_12	9106-MB-0012_S1_L005	0	0	0	0	0	0	0	0	0	0	0	0	0	0	0	0	0	0
Lc. lactis	Ll_MA_13	9106-MB-0013_S1_L005	0	0	0	0	0	0	0	0	0	0	0	0	0	0	0	0	0	0
Lc. lactis	Ll_MA_15	9106-MB-0015_S1_L005	2	0	1	2	0	0	0	0	0	7.81167e-10	0	3.90584e-10	2.2167e-09	0	0	0	0	0
Lc. lactis	Ll_MA_16	9106-MB-0016_S1_L005	0	0	0	0	0	0	0	0	0	0	0	0	0	0	0	0	0	0
Lc. lactis	Ll_MA_17	9106-MB-0017_S1_L005	0	0	0	0	0	0	0	0	0	0	0	0	0	0	0	0	0	0
Lc. lactis	Ll_MA_19	9106-MB-0019_S1_L005	7	0	1	4	2	1	0	0	0	2.73409e-09	0	3.90584e-10	4.4334e-09	2.2167e-09	1.10835e-09	0	0	0
Lc. lactis	Ll_MA_21	9106-MB-0021_S1_L005	3	0	0	1	1	1	0	0	0	1.17175e-09	0	0	1.10835e-09	1.10835e-09	1.10835e-09	0	0	0
Lc. lactis	Ll_MA_22	9106-MB-0022_S1_L005	1	0	0	1	0	0	0	0	0	3.90584e-10	0	0	1.10835e-09	0	0	0	0	0
Lc. lactis	Ll_MA_23	9106-MB-0023_S1_L005	2	0	1	1	0	1	0	0	0	7.81167e-10	0	3.90584e-10	1.10835e-09	0	1.10835e-09	0	0	0
Lc. lactis	Ll_MA_24	9106-MB-0024_S1_L005	2	0	0	2	0	0	0	0	0	7.81167e-10	0	0	2.2167e-09	0	0	0	0	0
Lc. lactis	Ll_MA_27	9106-MB-0027_S1_L005	5	0	0	4	0	0	0	0	1	1.95292e-09	0	0	4.4334e-09	0	0	0	0	6.03126e-10
Lc. lactis	Ll_MA_29	9106-MB-0029_S1_L005	2	0	0	1	0	1	0	0	0	7.81167e-10	0	0	1.10835e-09	0	1.10835e-09	0	0	0
Lc. lactis	Ll_MA_31	9106-MB-0031_S1_L005	0	0	0	0	0	0	0	0	0	0	0	0	0	0	0	0	0	0
Lc. lactis	Ll_MA_32	9106-MB-0032_S1_L005	1	0	0	1	0	0	0	0	0	3.90584e-10	0	0	1.10835e-09	0	0	0	0	0
Lc. lactis	Ll_MA_35	9106-MB-0035_S1_L005	1	0	0	0	0	0	1	0	0	3.90584e-10	0	0	0	0	0	6.03126e-10	0	0
Lc. lactis	Ll_MA_36	9106-MB-0036_S1_L005	0	0	0	0	0	0	0	0	0	0	0	0	0	0	0	0	0	0
Lc. lactis	Ll_MA_37	9106-MB-0037_S1_L005	0	1	0	0	0	0	0	0	0	0	3.90584e-10	0	0	0	0	0	0	0
Lc. lactis	Ll_MA_38	9106-MB-0038_S1_L005	4	0	0	3	0	0	1	0	0	1.56233e-09	0	0	3.32505e-09	0	0	6.03126e-10	0	0
Lc. lactis	Ll_MA_39	9106-MB-0039_S1_L005	2	2	0	0	0	1	0	0	1	7.81167e-10	7.81167e-10	0	0	0	1.10835e-09	0	0	6.03126e-10
Lc. lactis	Ll_MA_50	9106-MB-0050_S1_L005	2	0	0	1	0	1	0	0	0	7.81167e-10	0	0	1.10835e-09	0	1.10835e-09	0	0	0
Lc. lactis	Ll_MA_53	9106-MB-0053_S1_L005	5	0	2	1	1	2	0	1	0	1.95292e-09	0	7.81167e-10	1.10835e-09	1.10835e-09	2.2167e-09	0	6.03126e-10	0
Lc. lactis	Ll_MA_56	9106-MB-0056_S1_L005	4	0	0	3	0	0	0	0	1	1.56233e-09	0	0	3.32505e-09	0	0	0	0	6.03126e-10
Lc. lactis	Ll_MA_57	9106-MB-0057_S1_L005	1	0	0	0	0	0	1	0	0	3.90584e-10	0	0	0	0	0	6.03126e-10	0	0
Lc. lactis	Ll_MA_58	9106-MB-0058_S1_L005	1	0	0	0	0	1	0	0	0	3.90584e-10	0	0	0	0	1.10835e-09	0	0	0
Lc. lactis	Ll_MA_59	9106-MB-0059_S1_L005	4	0	0	3	0	1	0	0	0	1.56233e-09	0	0	3.32505e-09	0	1.10835e-09	0	0	0
Lc. lactis	Ll_MA_60	9106-MB-0060_S1_L005	2	0	0	2	0	0	0	0	0	7.81167e-10	0	0	2.2167e-09	0	0	0	0	0
Lc. lactis	Ll_MA_61	9106-MB-0061_S1_L005	3	0	0	2	0	1	0	0	0	1.17175e-09	0	0	2.2167e-09	0	1.10835e-09	0	0	0
Lc. lactis	Ll_MA_62	9106-MB-0062_S1_L005	2	0	0	2	0	0	0	0	0	7.81167e-10	0	0	2.2167e-09	0	0	0	0	0
Lc. lactis	Ll_MA_64	9106-MB-0064_S1_L005	3	1	0	1	0	1	1	0	0	1.17175e-09	3.90584e-10	0	1.10835e-09	0	1.10835e-09	6.03126e-10	0	0
Lc. lactis	Ll_MA_67	9106-MB-0067_S1_L005	2	0	0	2	0	0	0	0	0	7.81167e-10	0	0	2.2167e-09	0	0	0	0	0
Lc. lactis	Ll_MA_68	9106-MB-0068_S1_L005	2	0	0	2	0	0	0	0	0	7.81167e-10	0	0	2.2167e-09	0	0	0	0	0
Lc. lactis	Ll_MA_69	9106-MB-0069_S1_L005	2	0	0	1	0	0	0	1	0	7.81167e-10	0	0	1.10835e-09	0	0	0	6.03126e-10	0
Lc. lactis	Ll_MA_70	9106-MB-0070_S1_L005	3	1	0	1	0	0	2	0	0	1.17175e-09	3.90584e-10	0	1.10835e-09	0	0	1.20625e-09	0	0
Lc. lactis	Ll_MA_74	9106-MB-0074_S1_L005	3	0	0	1	0	0	1	1	0	1.17175e-09	0	0	1.10835e-09	0	0	6.03126e-10	6.03126e-10	0
Lc. lactis	Ll_MA_75	9106-MB-0075_S1_L005	0	0	0	0	0	0	0	0	0	0	0	0	0	0	0	0	0	0
Lc. lactis	Ll_MA_76	9106-MB-0076_S1_L005	2	0	0	1	0	1	0	0	0	7.81167e-10	0	0	1.10835e-09	0	1.10835e-09	0	0	0
Lc. lactis	Ll_MA_77	9106-MB-0077_S1_L005	4	1	0	3	0	1	0	0	0	1.56233e-09	3.90584e-10	0	3.32505e-09	0	1.10835e-09	0	0	0
Lc. lactis	Ll_MA_79	9106-MB-0079_S1_L005	3	0	0	1	0	2	0	0	0	1.17175e-09	0	0	1.10835e-09	0	2.2167e-09	0	0	0
Lc. lactis	Ll_MA_81	9106-MB-0081_S1_L005	1	0	1	1	0	0	0	0	0	3.90584e-10	0	3.90584e-10	1.10835e-09	0	0	0	0	0
Lc. lactis	Ll_MA_82	9106-MB-0082_S1_L005	2	0	0	1	0	0	0	1	0	7.81167e-10	0	0	1.10835e-09	0	0	0	6.03126e-10	0
